# A developmental atlas of the mouse brain by single-cell mass cytometry

**DOI:** 10.1101/2022.07.27.501794

**Authors:** Amy L. Van Deusen, Sarah M. Goggin, Corey M. Williams, Austin B. Keeler, Kristen I. Fread, Irene Cheng, Christopher D. Deppmann, Eli R. Zunder

## Abstract

Development of the mammalian brain requires precisely controlled differentiation of neurons, glia, and nonneural cells. To investigate protein-level changes in these diverse cell types and their progenitors, we performed single-cell mass cytometry on whole brain (E11.5/E12.5) and microdissected telencephalon, diencephalon, mesencephalon, and rhombencephalon (E13.5–P4) collected at daily timepoints from C57/BL6 mice. Measuring 24,290,787 cells from 112 sample replicates with a 40-antibody panel, we quantified 85 molecularly distinct cell populations across embryonic and postnatal development, including microglia putatively phagocytosing neurites, neural cells, and myelin. Differentiation trajectory analysis also identified two separate pathways for producing oligodendrocyte precursor cells. Comparison with previous studies revealed considerable discrepancies between protein and mRNA abundances in the developing brain, demonstrating the value of protein-level measurements for identifying functional cell states. Overall, our findings demonstrate the utility of mass cytometry as a high-throughput, scalable platform for single-cell profiling of brain tissue.
