## Supplementary material for "A developmental atlas of the mouse brain by single-cell mass cytometry": Source Data Figure 2

File	Age	Tissue	Sample_Type	NSC	INPs	NPs	Neurons	Interneurons	Olig2_NPCs	GPs	Olig2_GPs	OPCs	Nonneural	Endo	Mural	Microglia	Other	Total_Cells
1	E11	Brain	E11B	14826	4283	2272	16383	16014	10069	99	192	80	13087	2251	33	2906	14865	97360
2	E11	Brain	E11B	4112	1226	712	4642	4411	2945	24	53	24	3701	629	13	783	4365	27640
3	E12	Brain	E12B	8675	2861	729	8562	10718	7369	81	96	31	2516	559	10	1204	3394	46805
4	E12	Brain	E12B	14421	4834	1260	14087	18086	12279	153	169	69	4101	916	28	2036	5756	78195
5	E13	Cortex	E13C	2558	17929	212	23528	17673	9305	574	693	102	2242	703	34	1045	18009	94607
6	E13	Cortex	E13C	737	5822	71	7590	5702	2993	169	232	38	714	223	13	342	5747	30393
7	E13	Diencephalon	E13D	2145	2561	884	36305	25947	14925	488	1550	142	1407	732	50	974	13394	101504
8	E13	Diencephalon	E13D	481	590	209	8547	5989	3375	94	358	33	341	173	9	237	3060	23496
9	E13	Hindbrain	E13H	5954	370	8995	17974	14444	1348	3125	942	503	7174	2395	29	3179	8840	75272
10	E13	Hindbrain	E13H	519	29	798	1627	1238	119	276	79	40	653	221	3	297	796	6695
11	E13	Hindbrain	E13H	3373	232	5133	10366	8117	744	1758	576	289	4181	1369	17	1825	5053	43033
12	E13	Midbrain	E13M	12497	198	7633	26748	25263	2720	1288	335	97	3295	1383	56	1814	6714	90041
13	E13	Midbrain	E13M	505	5	259	1002	943	103	53	16	3	121	47	2	70	254	3383
14	E13	Midbrain	E13M	4316	71	2670	9412	8852	950	453	116	32	1187	480	7	640	2390	31576
15	E14	Cortex	E14C	9397	16151	155	18090	16295	9553	69	210	56	341	245	26	550	719	71857
16	E14	Cortex	E14C	6774	11762	105	13452	12236	7193	38	156	34	252	182	11	443	505	53143
17	E14	Diencephalon	E14D	10576	1234	398	23467	27345	15654	360	1120	173	743	695	29	1140	1345	84279
18	E14	Diencephalon	E14D	5065	555	200	11429	13097	7576	170	577	82	396	387	8	531	648	40721
19	E14	Hindbrain	E14H	7114	361	8185	5066	18910	1393	2511	1280	652	4630	2195	13	4043	3495	59848
20	E14	Hindbrain	E14H	652	26	776	474	1805	146	212	132	49	406	215	2	394	331	5620
21	E14	Hindbrain	E14H	7205	435	8205	5122	18593	1427	2423	1191	680	4533	2166	17	4067	3468	59532
22	E14	Midbrain	E14M	9052	68	613	21589	41069	2370	725	382	170	597	583	24	982	2590	80814
23	E14	Midbrain	E14M	4857	37	299	11719	22631	1256	441	203	84	300	322	24	517	1496	44186
24	E15	Cortex	E15C	5092	16296	140	28184	27461	6498	190	571	97	331	289	26	1059	843	87077
25	E15	Cortex	E15C	2210	7036	75	12423	11903	2777	87	250	33	125	144	16	490	354	37923
26	E15	Diencephalon	E15D	2011	271	3614	4951	8065	3708	607	939	121	1138	943	4	887	645	27904
27	E15	Diencephalon	E15D	467	76	836	1212	1936	936	153	227	28	283	219	2	217	156	6748
28	E15	Diencephalon	E15D	6525	889	11443	16183	26326	12060	2026	3068	436	3658	2959	18	2895	1862	90348
29	E15	Hindbrain	E15H	10140	3230	6166	6116	6171	1065	5417	4357	1463	8435	4639	25	6653	4626	68503
30	E15	Hindbrain	E15H	822	260	508	466	451	87	458	355	107	661	375	2	539	395	5486
31	E15	Hindbrain	E15H	7437	2416	4859	4383	4487	712	4035	3255	1098	6436	3421	20	5027	3425	51011
32	E15	Midbrain	E15M	5208	383	6184	23619	15849	1105	2490	1259	347	2187	1798	21	1997	1594	64041
33	E15	Midbrain	E15M	185	15	208	749	533	37	97	40	15	73	61	0	63	51	2127
34	E15	Midbrain	E15M	4832	310	5724	21484	14527	1112	2357	1239	325	2085	1560	26	1763	1488	58832
35	E16	Cortex	E16C	4001	13164	288	25474	36976	5551	631	954	156	728	863	20	1962	887	91655
36	E16	Cortex	E16C	1422	4699	92	9430	13448	2020	231	349	59	244	293	12	684	362	33345
37	E16	Diencephalon	E16D	3155	866	757	14896	18142	6127	4032	6310	776	4743	4303	14	4941	2331	71393
38	E16	Diencephalon	E16D	2275	607	554	11151	13833	4605	2944	4780	548	3584	3254	14	3762	1696	53607
39	E16	Hindbrain	E16H	9629	6492	10860	3930	4462	1931	8374	8753	2266	5433	4461	13	5434	3466	75504
40	E16	Hindbrain	E16H	1088	748	1267	484	479	205	942	977	258	640	516	0	610	379	8593
41	E16	Hindbrain	E16H	5148	3658	5866	2180	2378	1065	4474	4743	1211	2914	2548	9	2930	1779	40903
42	E16	Midbrain	E16M	3795	1032	6891	19603	8561	1218	5123	3785	808	1877	2160	5	2058	1223	58139
43	E16	Midbrain	E16M	267	66	446	1311	638	98	332	217	61	140	139	2	139	84	3940
44	E16	Midbrain	E16M	3986	1164	7275	21382	9361	1350	5642	4023	831	2043	2250	15	2254	1345	62921
45	E17	Cortex	E17C	2236	9459	447	28466	32601	2563	2166	2539	662	1921	2610	25	6839	1576	94110
46	E17	Cortex	E17C	774	3137	165	9340	10578	870	724	806	213	649	821	12	2273	528	30890
47	E17	Diencephalon	E17D	765	555	493	2224	2734	1189	1582	2196	245	2124	2130	0	1614	447	18298
48	E17	Diencephalon	E17D	1446	974	891	4026	4975	2123	2883	4164	411	3837	3806	0	2815	770	33121
49	E17	Diencephalon	E17D	1241	865	787	3631	4680	1979	2639	3604	402	3463	3334	3	2511	711	29850
50	E17	Diencephalon	E17D	1913	1272	1129	5298	6536	2862	3774	5360	595	5129	5085	1	3712	1065	43731
51	E17	Hindbrain	E17H	2454	2881	5056	2111	5014	1187	2260	2624	585	2348	1633	3	2060	1175	31391
52	E17	Hindbrain	E17H	3411	4030	6760	2892	7045	1708	3096	3600	875	3288	2168	7	2941	1585	43406
53	E17	Hindbrain	E17H	3975	4761	7859	3338	8268	1948	3523	4090	1025	3765	2620	11	3231	1789	50203
54	E17	Midbrain	E17M	720	86	577	23349	6409	2142	10143	8936	1157	3843	6277	17	7642	2155	73453
55	E17	Midbrain	E17M	508	76	386	16450	4458	1481	7170	6184	730	2731	4499	11	5409	1454	51547
56	E18	Cortex	E18C	667	8585	290	33790	36872	2055	3404	3028	1132	1682	2374	24	6038	2065	102006
57	E18	Cortex	E18C	154	2028	64	7513	8303	487	776	653	229	397	490	8	1445	447	22994
58	E18	Diencephalon	E18D	335	220	692	971	2935	736	1026	1418	200	1133	1224	1	1029	323	12243
59	E18	Diencephalon	E18D	322	211	654	1007	2882	722	1027	1309	175	1056	1291	2	957	296	11911
60	E18	Diencephalon	E18D	442	306	835	1217	3764	1022	1277	1752	279	1319	1622	0	1328	357	15520
61	E18	Diencephalon	E18D	2277	1576	4834	6909	20368	5353	7324	9499	1366	7501	8972	3	7181	2163	85326
62	E18	Hindbrain	E18H	2282	8613	25039	5894	2214	3070	6850	7122	1912	6381	5402	16	9043	3977	87815
63	E18	Hindbrain	E18H	979	3603	10649	2430	930	1283	2917	3134	789	2675	2319	5	3835	1637	37185
64	E18	Midbrain	E18M	492	111	458	27385	9809	4095	10665	9849	1883	6623	10318	28	14784	2837	99337
65	E18	Midbrain	E18M	135	21	124	7064	2577	985	2713	2545	541	1682	2670	6	3846	754	25663
66	P0	Cortex	P0C	667	7392	160	15500	27562	2204	9113	7781	2849	4496	5187	22	6575	1581	91089
67	P0	Cortex	P0C	252	2766	55	5772	10297	875	3385	2907	1076	1663	1866	5	2418	574	33911
68	P0	Diencephalon	P0D	101	107	55	177	995	224	566	671	116	457	341	0	293	85	4188
69	P0	Diencephalon	P0D	188	175	107	321	1887	409	947	1142	183	740	698	0	546	155	7498
70	P0	Diencephalon	P0D	863	747	445	1247	7448	1687	3859	4671	842	2795	2674	3	2234	664	30179
71	P0	Diencephalon	P0D	2360	2120	1247	3553	20356	4736	10589	13170	2117	7918	7274	4	5964	1727	83135
72	P0	Hindbrain	P0H	3092	4247	28718	3052	503	904	8805	10791	3271	6969	3798	16	5963	3451	83580
73	P0	Hindbrain	P0H	1489	1965	14400	1551	271	489	4408	5410	1696	3390	1838	8	2870	1635	41420
74	P0	Midbrain	P0M	143	58	230	4312	1621	4672	16885	22266	5005	7575	7693	9	11914	2219	84602
75	P0	Midbrain	P0M	80	42	94	1997	809	2260	8193	10664	2440	3475	3599	6	5673	1066	40398
76	P1	Cortex	P1C	492	6697	353	12979	19537	2247	8950	10662	2513	4670	4146	27	8957	3166	85396
77	P1	Cortex	P1C	236	3165	152	5969	9021	1071	4294	4805	1204	2123	1902	15	4171	1476	39604
78	P1	Diencephalon	P1D	907	837	1076	2352	11759	3042	7440	11918	2295	4855	4343	14	7815	1628	60281
79	P1	Diencephalon	P1D	673	552	774	1550	8191	2140	5126	8207	1617	3297	2939	11	5299	1140	41516
80	P1	Diencephalon	P1D	348	271	425	902	4565	1182	2942	4463	896	1870	1644	6	3071	618	23203
81	P1	Hindbrain	P1H	4297	2626	22219	1401	435	1051	5580	8382	3138	3733	2248	13	4667	1485	61275
82	P1	Hindbrain	P1H	4633	2706	23288	1471	452	956	5791	8645	3261	3721	2367	14	4825	1595	63725
83	P1	Midbrain	P1M	137	46	792	2709	881	1566	15149	28295	3395	9300	8100	17	15707	3285	89379
84	P1	Midbrain	P1M	18	9	146	542	180	293	2992	5438	648	1748	1538	3	2935	624	17114
85	P1	Midbrain	P1M	26	19	164	577	170	313	3195	5809	695	1973	1635	9	3223	699	18507
86	P2	Cortex	P2C	744	5973	244	8065	18108	2250	8623	11884	3884	4402	4660	27	9655	2249	80768
87	P2	Cortex	P2C	452	3208	103	4500	10070	1196	4782	6510	2038	2358	2499	21	5306	1189	44232
88	P2	Diencephalon	P2D	818	1080	174	1928	15690	2782	8609	15561	3171	4602	5057	15	9194	1957	70638
89	P2	Diencephalon	P2D	635	832	122	1518	12123	2273	6540	12017	2337	3540	3879	12	7073	1461	54362
90	P2	Hindbrain	P2H	4679	1624	28793	1271	273	891	4409	6545	2637	3099	2152	11	4501	1356	62241
91	P2	Hindbrain	P2H	4586	1538	28980	1299	263	909	4542	6696	2713	3184	2164	11	4497	1377	62759
92	P2	Midbrain	P2M	246	100	148	1072	564	2029	15700	32804	4755	8762	9716	23	18461	3000	97380
93	P2	Midbrain	P2M	75	27	47	270	166	588	4325	9333	1377	2608	2673	8	5265	858	27620
94	P3	Cortex	P3C	665	3782	304	4384	14670	1834	10077	9026	4012	6285	6893	18	11530	2391	75871
95	P3	Cortex	P3C	449	2549	187	2935	9434	1230	6703	5626	2673	4004	4336	15	7528	1460	49129
96	P3	Diencephalon	P3D	832	355	283	821	4583	1627	11433	9447	3289	5012	5067	7	7908	1551	52215
97	P3	Diencephalon	P3D	423	185	155	513	2630	904	6454	5291	1928	2949	2806	3	4546	824	29611
98	P3	Diencephalon	P3D	622	271	244	698	3711	1350	9484	7783	2718	4248	4140	11	6689	1205	43174
99	P3	Hindbrain	P3H	1282	371	17098	869	154	347	3923	1841	1786	2294	1407	12	2210	1599	35193
100	P3	Hindbrain	P3H	1311	402	17910	852	175	343	4032	1812	1909	2439	1457	13	2424	1725	36804
101	P3	Hindbrain	P3H	1942	564	25671	1282	210	544	5740	2734	2859	3491	2134	10	3439	2383	53003
102	P3	Midbrain	P3M	270	51	107	399	229	1330	18788	27340	6127	8473	9573	28	18198	2720	93633
103	P3	Midbrain	P3M	38	4	20	53	31	171	2375	3287	729	1064	1192	1	2239	345	11549
104	P3	Midbrain	P3M	54	7	21	72	40	272	3881	5845	1354	1766	1960	6	3994	546	19818
105	P4	Cortex	P4C	792	3551	166	1936	13817	4220	8528	12694	4506	3455	5171	19	13206	2168	74229
106	P4	Cortex	P4C	552	2470	116	1338	9322	2927	5791	8624	3144	2432	3657	12	8979	1407	50771
107	P4	Diencephalon	P4D	454	508	117	829	8487	5093	9984	19595	4943	4657	5987	19	11805	1897	74375
108	P4	Diencephalon	P4D	355	366	61	586	5757	3416	6757	13510	3347	3181	3952	10	8035	1292	50625
109	P4	Hindbrain	P4H	2057	357	37777	1478	187	868	3179	4451	3174	1902	1618	19	3185	1142	61394
110	P4	Hindbrain	P4H	2036	376	39329	1544	184	876	3359	4473	3262	2020	1722	14	3277	1134	63606
111	P4	Midbrain	P4M	447	98	4492	358	461	3988	14070	30069	4275	3928	5864	16	18279	2177	88522
112	P4	Midbrain	P4M	194	41	1825	162	157	1631	5813	12475	1742	1654	2356	11	7554	863	36478
