## Supplementary material for "A developmental atlas of the mouse brain by single-cell mass cytometry": Source Data Figure 4

Cluster	E11B	E12B	E13C	E13D	E13M	E13H	E14C	E14D	E14M	E14H	E15C	E15D	E15M	E15H	E16C	E16D	E16M	E16H	E17C	E17D	E17M	E17H	E18C	E18D	E18M	E18H	P0C	P0D	P0M	P0H	P1C	P1D	P1M	P1H	P2C	P2D	P2M	P2H	P3C	P3D	P3M	P3H	P4C	P4D	P4M	P4H
1	0.0000	0.0000	0.0000	0.0000	0.0000	0.0000	0.0000	0.0000	0.0000	0.0000	0.0000	0.0000	0.0001	0.0000	0.0000	0.0000	0.0000	0.0001	0.0000	0.0000	0.0000	0.0000	0.0000	0.0000	0.0001	0.0002	0.0000	0.0000	0.0000	0.0000	0.0000	0.0000	0.0000	0.0000	0.0000	0.0000	0.0000	0.0001	0.0000	0.0000	0.0000	0.0000	0.0000	0.0000	0.0000	0.0000
2	0.1387	0.0956	0.1024	0.0197	0.0397	0.0551	0.0892	0.0216	0.0066	0.0224	0.0931	0.0084	0.0070	0.0195	0.0618	0.0134	0.0051	0.0133	0.0243	0.0076	0.0002	0.0041	0.0061	0.0020	0.0002	0.0005	0.0070	0.0028	0.0001	0.0043	0.0057	0.0033	0.0000	0.0041	0.0031	0.0035	0.0001	0.0061	0.0034	0.0019	0.0002	0.0025	0.0027	0.0021	0.0004	0.0066
3	0.0733	0.0811	0.0878	0.1029	0.1876	0.0822	0.0097	0.0445	0.1222	0.0198	0.0057	0.0274	0.0596	0.0081	0.0098	0.0337	0.0446	0.0077	0.0061	0.0128	0.0084	0.0067	0.0136	0.0089	0.0070	0.0061	0.0042	0.0045	0.0012	0.0092	0.0038	0.0077	0.0028	0.0045	0.0040	0.0063	0.0023	0.0047	0.0047	0.0034	0.0039	0.0031	0.0021	0.0029	0.0024	0.0041
4	0.0815	0.0662	0.0101	0.0287	0.2351	0.0681	0.0031	0.0094	0.0663	0.0116	0.0018	0.0365	0.1610	0.0110	0.0022	0.0137	0.0650	0.0020	0.0043	0.0134	0.0234	0.0049	0.0009	0.0068	0.0063	0.0009	0.0028	0.0087	0.0005	0.0029	0.0032	0.0017	0.0005	0.0016	0.0017	0.0021	0.0007	0.0020	0.0015	0.0014	0.0010	0.0016	0.0004	0.0005	0.0004	0.0005
5	0.0656	0.0536	0.0170	0.1464	0.1175	0.0456	0.0022	0.1617	0.0665	0.0287	0.0011	0.0846	0.1023	0.0142	0.0016	0.0533	0.0446	0.0092	0.0005	0.0224	0.0132	0.0068	0.0033	0.0124	0.0082	0.0058	0.0005	0.0047	0.0015	0.0032	0.0005	0.0027	0.0025	0.0025	0.0004	0.0012	0.0006	0.0014	0.0006	0.0011	0.0008	0.0021	0.0007	0.0010	0.0009	0.0020
6	0.0316	0.0269	0.0156	0.0422	0.0351	0.0891	0.0174	0.0061	0.0053	0.0339	0.0444	0.0105	0.0280	0.0431	0.0650	0.0108	0.0160	0.0236	0.1218	0.0173	0.0045	0.0249	0.0396	0.0101	0.0026	0.0119	0.0317	0.0117	0.0016	0.0226	0.0127	0.0046	0.0027	0.0077	0.0082	0.0056	0.0020	0.0071	0.0059	0.0034	0.0016	0.0085	0.0041	0.0030	0.0017	0.0043
7	0.0037	0.0044	0.0016	0.0021	0.0220	0.0965	0.0016	0.0034	0.0021	0.0712	0.0021	0.0291	0.0419	0.1888	0.0024	0.0282	0.0336	0.1270	0.0014	0.0469	0.0005	0.0902	0.0013	0.0287	0.0008	0.0257	0.0009	0.0128	0.0002	0.0448	0.0007	0.0049	0.0004	0.0319	0.0002	0.0028	0.0003	0.0334	0.0006	0.0045	0.0002	0.0411	0.0003	0.0016	0.0002	0.0110
8	0.0052	0.0030	0.0006	0.0038	0.0129	0.0296	0.0002	0.0017	0.0024	0.0108	0.0008	0.0008	0.0092	0.0242	0.0013	0.0021	0.0163	0.0342	0.0028	0.0013	0.0017	0.0443	0.0033	0.0007	0.0009	0.1571	0.0027	0.0004	0.0004	0.2667	0.0024	0.0013	0.0011	0.2263	0.0035	0.0020	0.0009	0.3608	0.0025	0.0013	0.0008	0.4308	0.0033	0.0016	0.0100	0.5720
9	0.0124	0.0496	0.0056	0.0001	0.0036	0.0031	0.0842	0.0235	0.0027	0.0755	0.0079	0.0005	0.0008	0.0059	0.0048	0.0005	0.0007	0.0032	0.0026	0.0005	0.0000	0.0173	0.0014	0.0004	0.0002	0.0007	0.0003	0.0002	0.0000	0.0002	0.0005	0.0006	0.0001	0.0013	0.0005	0.0003	0.0000	0.0007	0.0005	0.0003	0.0001	0.0003	0.0017	0.0009	0.0002	0.0012
10	0.0215	0.0355	0.0082	0.0102	0.0471	0.0170	0.0021	0.0159	0.1264	0.0430	0.0006	0.0022	0.0267	0.0029	0.0006	0.0031	0.0106	0.0009	0.0010	0.0021	0.0040	0.0047	0.0018	0.0016	0.0031	0.0035	0.0004	0.0007	0.0004	0.0018	0.0009	0.0013	0.0009	0.0004	0.0007	0.0008	0.0008	0.0007	0.0004	0.0008	0.0003	0.0006	0.0005	0.0007	0.0004	0.0005
11	0.0006	0.0004	0.0000	0.0000	0.0008	0.0005	0.0000	0.0000	0.0001	0.0009	0.0000	0.0004	0.0013	0.0025	0.0000	0.0001	0.0004	0.0009	0.0000	0.0006	0.0014	0.0024	0.0001	0.0009	0.0015	0.0019	0.0000	0.0009	0.0009	0.0010	0.0007	0.0008	0.0011	0.0022	0.0017	0.0009	0.0051	0.0026	0.0049	0.0012	0.0069	0.0017	0.0013	0.0005	0.0031	0.0017
12	0.0035	0.0038	0.0008	0.0005	0.0021	0.0012	0.0004	0.0002	0.0004	0.0015	0.0007	0.0002	0.0016	0.0036	0.0011	0.0006	0.0007	0.0010	0.0009	0.0002	0.0004	0.0003	0.0001	0.0002	0.0004	0.0002	0.0001	0.0001	0.0000	0.0004	0.0005	0.0001	0.0000	0.0002	0.0001	0.0001	0.0000	0.0003	0.0001	0.0002	0.0001	0.0007	0.0001	0.0002	0.0001	0.0007
13	0.0110	0.0015	0.0000	0.0004	0.0005	0.0015	0.0000	0.0000	0.0000	0.0000	0.0000	0.0000	0.0000	0.0000	0.0000	0.0000	0.0000	0.0000	0.0000	0.0000	0.0000	0.0000	0.0000	0.0000	0.0000	0.0000	0.0000	0.0000	0.0000	0.0002	0.0000	0.0000	0.0000	0.0000	0.0000	0.0000	0.0000	0.0000	0.0000	0.0000	0.0000	0.0000	0.0000	0.0000	0.0000	0.0000
14	0.0003	0.0001	0.0000	0.0000	0.0003	0.0002	0.0000	0.0001	0.0001	0.0001	0.0001	0.0000	0.0002	0.0001	0.0001	0.0001	0.0001	0.0001	0.0000	0.0000	0.0000	0.0000	0.0000	0.0000	0.0000	0.0000	0.0000	0.0000	0.0000	0.0000	0.0000	0.0000	0.0000	0.0001	0.0000	0.0000	0.0000	0.0000	0.0000	0.0000	0.0000	0.0000	0.0000	0.0000	0.0000	0.0000
15	0.0611	0.0535	0.1184	0.0176	0.0005	0.0012	0.1457	0.0116	0.0005	0.0003	0.2496	0.0147	0.0007	0.0006	0.2727	0.0143	0.0007	0.0092	0.2541	0.0461	0.0004	0.0009	0.0998	0.0282	0.0006	0.0019	0.1001	0.0248	0.0001	0.0017	0.0823	0.0145	0.0002	0.0005	0.0609	0.0175	0.0002	0.0007	0.0428	0.0083	0.0002	0.0019	0.0337	0.0100	0.0008	0.0010
16	0.0313	0.0318	0.0492	0.0214	0.0089	0.0076	0.0516	0.0510	0.0084	0.0015	0.0836	0.1392	0.0066	0.0011	0.1206	0.0966	0.0026	0.0036	0.1037	0.0799	0.0013	0.0011	0.0622	0.1157	0.0018	0.0023	0.1206	0.1307	0.0002	0.0019	0.0783	0.0450	0.0003	0.0005	0.0356	0.0544	0.0002	0.0006	0.0348	0.0242	0.0003	0.0023	0.0267	0.0313	0.0007	0.0017
17	0.0937	0.1188	0.0543	0.0107	0.1175	0.0921	0.0216	0.1516	0.1886	0.0443	0.0163	0.1013	0.0930	0.0312	0.0104	0.0308	0.0525	0.0217	0.0086	0.0161	0.0092	0.0045	0.0371	0.0155	0.0179	0.0136	0.0058	0.0077	0.0010	0.0017	0.0046	0.0048	0.0041	0.0021	0.0018	0.0010	0.0006	0.0017	0.0005	0.0018	0.0007	0.0050	0.0013	0.0014	0.0004	0.0039
18	0.0359	0.0473	0.1812	0.0101	0.0007	0.0016	0.2332	0.0147	0.0012	0.0008	0.1643	0.0029	0.0009	0.0011	0.0668	0.0036	0.0008	0.0022	0.0404	0.0046	0.0001	0.0002	0.1232	0.0030	0.0003	0.0016	0.0154	0.0023	0.0001	0.0008	0.0135	0.0026	0.0001	0.0006	0.0056	0.0012	0.0000	0.0007	0.0032	0.0005	0.0000	0.0007	0.0068	0.0013	0.0002	0.0008
19	0.0095	0.0087	0.0219	0.0086	0.0028	0.0035	0.0200	0.0094	0.0017	0.0007	0.0420	0.0181	0.0013	0.0005	0.0723	0.0250	0.0007	0.0018	0.0701	0.0198	0.0001	0.0003	0.0767	0.0396	0.0012	0.0002	0.1517	0.0753	0.0003	0.0011	0.1121	0.0776	0.0003	0.0006	0.0677	0.0854	0.0002	0.0007	0.0829	0.0437	0.0002	0.0010	0.1231	0.1020	0.0040	0.0019
20	0.0563	0.0665	0.1067	0.0155	0.0075	0.0098	0.0637	0.0828	0.0152	0.0045	0.0481	0.0214	0.0061	0.0060	0.0257	0.0155	0.0064	0.0041	0.0133	0.0073	0.0011	0.0004	0.0703	0.0094	0.0061	0.0016	0.0147	0.0061	0.0001	0.0008	0.0100	0.0067	0.0011	0.0007	0.0040	0.0030	0.0002	0.0004	0.0025	0.0023	0.0001	0.0012	0.0067	0.0053	0.0002	0.0003
21	0.0136	0.0192	0.0189	0.0039	0.0129	0.0019	0.0417	0.0549	0.0117	0.0019	0.0319	0.0544	0.0079	0.0004	0.0670	0.0485	0.0028	0.0036	0.0316	0.0166	0.0007	0.0001	0.0139	0.0186	0.0013	0.0002	0.0120	0.0252	0.0003	0.0002	0.0163	0.0082	0.0000	0.0001	0.0032	0.0040	0.0001	0.0001	0.0034	0.0034	0.0001	0.0002	0.0037	0.0043	0.0002	0.0000
22	0.0103	0.0188	0.0472	0.0056	0.0047	0.0050	0.0728	0.0202	0.0033	0.0004	0.0757	0.0107	0.0051	0.0002	0.0474	0.0108	0.0013	0.0002	0.0232	0.0027	0.0002	0.0000	0.0855	0.0033	0.0009	0.0000	0.0149	0.0043	0.0001	0.0000	0.0118	0.0056	0.0001	0.0001	0.0020	0.0019	0.0000	0.0000	0.0008	0.0006	0.0001	0.0001	0.0022	0.0012	0.0001	0.0002
23	0.0010	0.0149	0.0003	0.0003	0.0024	0.0060	0.0048	0.0456	0.2380	0.2161	0.0001	0.0004	0.0026	0.0049	0.0001	0.0002	0.0011	0.0025	0.0002	0.0003	0.0004	0.0173	0.0023	0.0008	0.0035	0.0042	0.0001	0.0002	0.0000	0.0001	0.0002	0.0004	0.0002	0.0016	0.0000	0.0001	0.0001	0.0002	0.0001	0.0002	0.0000	0.0004	0.0002	0.0003	0.0000	0.0001
24	0.0070	0.0097	0.0111	0.0010	0.0007	0.0006	0.0275	0.0044	0.0003	0.0006	0.0125	0.0009	0.0003	0.0003	0.0098	0.0007	0.0002	0.0003	0.0054	0.0007	0.0000	0.0000	0.0081	0.0004	0.0000	0.0000	0.0030	0.0009	0.0000	0.0000	0.0023	0.0011	0.0002	0.0001	0.0006	0.0004	0.0000	0.0001	0.0007	0.0004	0.0001	0.0003	0.0017	0.0008	0.0000	0.0001
25	0.0000	0.0000	0.0000	0.0003	0.0000	0.0000	0.0001	0.0002	0.0000	0.0000	0.0000	0.0000	0.0000	0.0000	0.0000	0.0001	0.0000	0.0000	0.0000	0.0000	0.0000	0.0000	0.0002	0.0000	0.0000	0.0000	0.0000	0.0000	0.0000	0.0000	0.0000	0.0000	0.0000	0.0000	0.0000	0.0000	0.0000	0.0000	0.0000	0.0000	0.0000	0.0000	0.0000	0.0000	0.0000	0.0000
26	0.1600	0.1507	0.1094	0.4306	0.0278	0.0101	0.0901	0.1982	0.0173	0.0043	0.0932	0.2770	0.0238	0.0055	0.1027	0.1967	0.0193	0.0074	0.0840	0.1089	0.0154	0.0074	0.0504	0.0964	0.0114	0.0028	0.0784	0.0758	0.0018	0.0068	0.0550	0.0405	0.0030	0.0033	0.0280	0.0421	0.0031	0.0034	0.0278	0.0205	0.0032	0.0020	0.0213	0.0252	0.0028	0.0026
27	0.0007	0.0042	0.0010	0.0073	0.0566	0.1253	0.0020	0.0121	0.0688	0.1614	0.0028	0.0455	0.2152	0.1626	0.0150	0.0763	0.2460	0.1510	0.0402	0.1049	0.2068	0.1081	0.0359	0.0884	0.1400	0.0566	0.0960	0.1060	0.0930	0.0589	0.0960	0.0705	0.1036	0.0537	0.0663	0.0592	0.0583	0.0370	0.0580	0.0633	0.0562	0.0401	0.0471	0.0400	0.0564	0.0202
28	0.0042	0.0030	0.0047	0.0619	0.0034	0.0146	0.0035	0.0092	0.0033	0.0148	0.0085	0.0203	0.0391	0.0843	0.0142	0.0769	0.1006	0.0993	0.0799	0.1083	0.1545	0.1300	0.0625	0.1032	0.1144	0.0930	0.1285	0.0720	0.0898	0.1004	0.1463	0.0907	0.0922	0.0766	0.1897	0.1400	0.1210	0.0809	0.1404	0.1082	0.0997	0.0510	0.1271	0.1122	0.0849	0.0337
29	0.0001	0.0001	0.0001	0.0009	0.0007	0.0031	0.0001	0.0013	0.0009	0.0034	0.0002	0.0039	0.0117	0.0174	0.0006	0.0480	0.0465	0.0553	0.0027	0.0304	0.1354	0.0513	0.0026	0.0576	0.1086	0.0159	0.0219	0.0643	0.3308	0.0929	0.0380	0.1332	0.2961	0.1481	0.0749	0.1627	0.3118	0.1038	0.0826	0.1787	0.2949	0.0506	0.0830	0.1591	0.2587	0.0291
30	0.0008	0.0010	0.0017	0.0051	0.0013	0.0046	0.0012	0.0060	0.0040	0.0083	0.0015	0.0046	0.0122	0.0268	0.0034	0.0130	0.0485	0.0978	0.0160	0.0475	0.1503	0.2281	0.0834	0.0982	0.1910	0.2742	0.0259	0.0489	0.1922	0.0845	0.0427	0.1099	0.0976	0.0672	0.0865	0.1016	0.0787	0.0529	0.0529	0.0647	0.0364	0.0375	0.1674	0.1402	0.1192	0.0147
31	0.0003	0.0004	0.0031	0.0227	0.0028	0.0079	0.0013	0.0168	0.0028	0.0065	0.0021	0.0067	0.0071	0.0142	0.0060	0.0441	0.0685	0.0964	0.0094	0.0284	0.0460	0.0228	0.0135	0.0290	0.0602	0.0119	0.0393	0.0524	0.0324	0.0403	0.0762	0.1118	0.1242	0.0727	0.1245	0.1099	0.1319	0.0461	0.1537	0.1363	0.1691	0.0196	0.1012	0.0810	0.1102	0.0134
32	0.0013	0.0009	0.0008	0.0016	0.0040	0.0103	0.0001	0.0003	0.0053	0.0100	0.0003	0.0080	0.0187	0.0164	0.0008	0.0443	0.0346	0.0222	0.0057	0.0849	0.0898	0.0277	0.0227	0.0826	0.1090	0.0893	0.0360	0.1049	0.0999	0.0443	0.0387	0.1065	0.0763	0.0374	0.0549	0.0775	0.0866	0.0302	0.0736	0.1152	0.1013	0.0558	0.0486	0.1079	0.1254	0.0514
33	0.0002	0.0007	0.0004	0.0055	0.0074	0.0155	0.0005	0.0108	0.0117	0.0337	0.0016	0.0443	0.0493	0.0546	0.0035	0.0450	0.0509	0.0361	0.0060	0.1014	0.0461	0.0906	0.0069	0.0718	0.0480	0.0131	0.0093	0.0563	0.0246	0.0286	0.0165	0.0172	0.0284	0.0258	0.0122	0.0143	0.0198	0.0229	0.0132	0.0216	0.0214	0.0183	0.0100	0.0102	0.0173	0.0095
34	0.0003	0.0002	0.0003	0.0012	0.0000	0.0002	0.0001	0.0002	0.0001	0.0001	0.0001	0.0002	0.0001	0.0004	0.0004	0.0010	0.0004	0.0062	0.0032	0.0080	0.0025	0.0262	0.0062	0.0112	0.0088	0.0769	0.0357	0.0387	0.0262	0.0623	0.0485	0.0339	0.0255	0.0325	0.0753	0.0412	0.0660	0.0289	0.1234	0.0758	0.0885	0.0582	0.0602	0.0336	0.0617	0.0424
35	0.0001	0.0001	0.0001	0.0004	0.0001	0.0006	0.0003	0.0002	0.0000	0.0014	0.0004	0.0002	0.0005	0.0078	0.0006	0.0005	0.0025	0.0176	0.0010	0.0007	0.0005	0.0035	0.0014	0.0010	0.0010	0.0105	0.0009	0.0007	0.0007	0.0048	0.0032	0.0009	0.0016	0.0076	0.0015	0.0005	0.0007	0.0047	0.0006	0.0007	0.0004	0.0070	0.0026	0.0012	0.0020	0.0151
36	0.0000	0.0000	0.0000	0.0000	0.0000	0.0000	0.0000	0.0000	0.0000	0.0000	0.0000	0.0000	0.0001	0.0001	0.0000	0.0000	0.0001	0.0000	0.0000	0.0000	0.0002	0.0000	0.0000	0.0000	0.0002	0.0000	0.0000	0.0000	0.0001	0.0000	0.0000	0.0001	0.0000	0.0000	0.0001	0.0001	0.0003	0.0000	0.0001	0.0001	0.0003	0.0001	0.0001	0.0001	0.0001	0.0001
37	0.0213	0.0064	0.0001	0.0003	0.0211	0.1250	0.0000	0.0000	0.0001	0.0533	0.0000	0.0002	0.0031	0.1101	0.0000	0.0008	0.0008	0.0285	0.0001	0.0005	0.0010	0.0169	0.0002	0.0004	0.0004	0.0035	0.0000	0.0002	0.0001	0.0063	0.0001	0.0001	0.0004	0.0047	0.0000	0.0000	0.0006	0.0104	0.0000	0.0003	0.0009	0.0083	0.0000	0.0001	0.0003	0.0030
38	0.0003	0.0002	0.0006	0.0008	0.0012	0.0081	0.0002	0.0008	0.0013	0.0025	0.0010	0.0026	0.0070	0.0094	0.0023	0.0141	0.0187	0.0171	0.0101	0.0071	0.0093	0.0039	0.0077	0.0035	0.0089	0.0002	0.0112	0.0051	0.0060	0.0119	0.0115	0.0096	0.0158	0.0322	0.0148	0.0081	0.0095	0.0224	0.0068	0.0065	0.0064	0.0062	0.0057	0.0070	0.0060	0.0156
39	0.0000	0.0001	0.0000	0.0001	0.0002	0.0018	0.0000	0.0003	0.0002	0.0019	0.0001	0.0006	0.0012	0.0037	0.0002	0.0032	0.0084	0.0173	0.0004	0.0033	0.0035	0.0024	0.0007	0.0027	0.0057	0.0002	0.0032	0.0074	0.0082	0.0098	0.0098	0.0160	0.0469	0.0462	0.0114	0.0053	0.0221	0.0199	0.0056	0.0110	0.0127	0.0069	0.0055	0.0140	0.0226	0.0127
40	0.0001	0.0001	0.0000	0.0008	0.0004	0.0047	0.0001	0.0003	0.0009	0.0013	0.0003	0.0008	0.0023	0.0060	0.0003	0.0029	0.0042	0.0077	0.0017	0.0032	0.0068	0.0041	0.0023	0.0027	0.0082	0.0030	0.0031	0.0035	0.0166	0.0371	0.0025	0.0105	0.0141	0.0337	0.0085	0.0095	0.0156	0.0328	0.0057	0.0097	0.0105	0.0194	0.0101	0.0162	0.0136	0.0339
41	0.0000	0.0000	0.0000	0.0001	0.0001	0.0006	0.0000	0.0001	0.0001	0.0005	0.0000	0.0000	0.0006	0.0026	0.0000	0.0004	0.0012	0.0038	0.0002	0.0016	0.0045	0.0020	0.0005	0.0040	0.0087	0.0007	0.0008	0.0025	0.0358	0.0027	0.0020	0.0094	0.0070	0.0098	0.0057	0.0070	0.0077	0.0209	0.0102	0.0168	0.0160	0.0177	0.0223	0.0154	0.0102	0.0092
42	0.0001	0.0002	0.0002	0.0007	0.0008	0.0045	0.0002	0.0011	0.0014	0.0037	0.0002	0.0013	0.0053	0.0082	0.0008	0.0089	0.0145	0.0147	0.0036	0.0066	0.0117	0.0055	0.0036	0.0042	0.0083	0.0002	0.0061	0.0029	0.0057	0.0035	0.0111	0.0035	0.0059	0.0077	0.0123	0.0031	0.0031	0.0068	0.0074	0.0037	0.0042	0.0045	0.0087	0.0032	0.0041	0.0032
43	0.0003	0.0002	0.0000	0.0001	0.0006	0.0071	0.0001	0.0001	0.0002	0.0055	0.0002	0.0069	0.0141	0.0186	0.0002	0.0013	0.0072	0.0038	0.0028	0.0111	0.0020	0.0046	0.0006	0.0124	0.0017	0.0009	0.0012	0.0115	0.0007	0.0009	0.0029	0.0011	0.0007	0.0005	0.0014	0.0009	0.0007	0.0008	0.0027	0.0057	0.0022	0.0118	0.0003	0.0004	0.0001	0.0007
44	0.0004	0.0005	0.0006	0.0001	0.0003	0.0032	0.0005	0.0008	0.0012	0.0019	0.0006	0.0007	0.0026	0.0042	0.0007	0.0017	0.0040	0.0052	0.0027	0.0020	0.0025	0.0014	0.0148	0.0030	0.0048	0.0033	0.0028	0.0023	0.0018	0.0031	0.0068	0.0067	0.0024	0.0078	0.0033	0.0015	0.0012	0.0055	0.0015	0.0021	0.0011	0.0043	0.0060	0.0054	0.0020	0.0189
45	0.0000	0.0000	0.0000	0.0000	0.0001	0.0009	0.0000	0.0000	0.0000	0.0029	0.0000	0.0000	0.0013	0.0077	0.0000	0.0003	0.0025	0.0062	0.0000	0.0004	0.0014	0.0011	0.0000	0.0003	0.0013	0.0007	0.0001	0.0009	0.0004	0.0021	0.0004	0.0019	0.0030	0.0147	0.0006	0.0008	0.0018	0.0206	0.0009	0.0046	0.0035	0.0271	0.0021	0.0050	0.0058	0.0154
46	0.0001	0.0000	0.0000	0.0001	0.0001	0.0007	0.0000	0.0000	0.0000	0.0007	0.0000	0.0001	0.0004	0.0023	0.0001	0.0006	0.0011	0.0027	0.0007	0.0006	0.0010	0.0007	0.0005	0.0008	0.0044	0.0042	0.0007	0.0008	0.0017	0.0029	0.0022	0.0031	0.0045	0.0043	0.0022	0.0016	0.0024	0.0033	0.0019	0.0070	0.0053	0.0068	0.0057	0.0081	0.0076	0.0062
47	0.0000	0.0002	0.0000	0.0000	0.0001	0.0004	0.0000	0.0000	0.0000	0.0323	0.0000	0.0000	0.0000	0.0007	0.0000	0.0000	0.0000	0.0003	0.0000	0.0000	0.0000	0.0001	0.0000	0.0000	0.0001	0.0000	0.0000	0.0000	0.0000	0.0000	0.0000	0.0000	0.0000	0.0000	0.0000	0.0000	0.0000	0.0000	0.0000	0.0000	0.0000	0.0000	0.0000	0.0000	0.0000	0.0000
48	0.0000	0.0001	0.0000	0.0000	0.0000	0.0002	0.0001	0.0005	0.0019	0.0136	0.0000	0.0000	0.0001	0.0004	0.0000	0.0001	0.0001	0.0001	0.0000	0.0000	0.0001	0.0063	0.0000	0.0002	0.0010	0.0005	0.0000	0.0000	0.0000	0.0002	0.0000	0.0000	0.0001	0.0009	0.0000	0.0000	0.0000	0.0000	0.0000	0.0000	0.0001	0.0000	0.0001	0.0001	0.0000	0.0000
49	0.0002	0.0001	0.0000	0.0000	0.0004	0.0023	0.0000	0.0000	0.0000	0.0013	0.0000	0.0000	0.0003	0.0029	0.0000	0.0001	0.0002	0.0021	0.0000	0.0002	0.0002	0.0037	0.0002	0.0002	0.0003	0.0051	0.0000	0.0001	0.0003	0.0037	0.0001	0.0001	0.0006	0.0015	0.0002	0.0002	0.0004	0.0018	0.0002	0.0004	0.0005	0.0010	0.0003	0.0003	0.0004	0.0010
50	0.0002	0.0002	0.0001	0.0009	0.0002	0.0004	0.0001	0.0002	0.0002	0.0003	0.0001	0.0001	0.0002	0.0004	0.0001	0.0002	0.0003	0.0004	0.0000	0.0004	0.0004	0.0002	0.0000	0.0001	0.0003	0.0000	0.0000	0.0001	0.0002	0.0001	0.0000	0.0001	0.0002	0.0002	0.0000	0.0000	0.0002	0.0001	0.0000	0.0001	0.0002	0.0001	0.0000	0.0000	0.0002	0.0001
51	0.0007	0.0002	0.0000	0.0000	0.0000	0.0001	0.0000	0.0000	0.0000	0.0000	0.0000	0.0000	0.0000	0.0000	0.0000	0.0000	0.0000	0.0000	0.0000	0.0000	0.0000	0.0000	0.0000	0.0000	0.0000	0.0000	0.0000	0.0000	0.0000	0.0000	0.0000	0.0000	0.0000	0.0000	0.0000	0.0000	0.0000	0.0000	0.0000	0.0000	0.0000	0.0000	0.0000	0.0000	0.0000	0.0000
52	0.0000	0.0000	0.0000	0.0000	0.0001	0.0004	0.0000	0.0000	0.0001	0.0015	0.0000	0.0002	0.0016	0.0044	0.0001	0.0015	0.0016	0.0053	0.0013	0.0013	0.0094	0.0011	0.0008	0.0014	0.0173	0.0115	0.0014	0.0012	0.0031	0.0029	0.0068	0.0083	0.0047	0.0051	0.0045	0.0077	0.0142	0.0036	0.0092	0.0193	0.0163	0.0075	0.0116	0.0128	0.0281	0.0034
53	0.0039	0.0010	0.0010	0.0022	0.0009	0.0026	0.0004	0.0005	0.0007	0.0013	0.0003	0.0013	0.0014	0.0049	0.0004	0.0020	0.0014	0.0033	0.0010	0.0031	0.0104	0.0065	0.0035	0.0033	0.0265	0.0189	0.0015	0.0019	0.0095	0.0092	0.0019	0.0038	0.0051	0.0058	0.0063	0.0028	0.0146	0.0067	0.0136	0.0061	0.0168	0.0071	0.0090	0.0068	0.0132	0.0139
54	0.0065	0.0039	0.0101	0.0014	0.0014	0.0069	0.0037	0.0032	0.0038	0.0130	0.0030	0.0021	0.0020	0.0076	0.0019	0.0021	0.0019	0.0044	0.0032	0.0022	0.0014	0.0012	0.0163	0.0027	0.0058	0.0051	0.0024	0.0020	0.0004	0.0010	0.0036	0.0029	0.0017	0.0009	0.0011	0.0008	0.0004	0.0007	0.0009	0.0012	0.0006	0.0025	0.0029	0.0025	0.0007	0.0026
55	0.0234	0.0102	0.0030	0.0009	0.0017	0.0064	0.0007	0.0003	0.0006	0.0049	0.0003	0.0016	0.0021	0.0048	0.0003	0.0011	0.0008	0.0018	0.0007	0.0027	0.0015	0.0029	0.0021	0.0032	0.0045	0.0065	0.0013	0.0024	0.0023	0.0031	0.0010	0.0014	0.0046	0.0016	0.0005	0.0007	0.0033	0.0015	0.0008	0.0018	0.0038	0.0042	0.0013	0.0016	0.0023	0.0024
56	0.0017	0.0011	0.0005	0.0005	0.0008	0.0009	0.0002	0.0004	0.0004	0.0016	0.0005	0.0007	0.0015	0.0044	0.0010	0.0032	0.0011	0.0028	0.0046	0.0014	0.0037	0.0010	0.0035	0.0010	0.0067	0.0037	0.0019	0.0012	0.0005	0.0008	0.0073	0.0034	0.0010	0.0021	0.0036	0.0036	0.0038	0.0022	0.0050	0.0047	0.0036	0.0031	0.0052	0.0053	0.0048	0.0026
57	0.0001	0.0001	0.0000	0.0005	0.0001	0.0011	0.0001	0.0001	0.0001	0.0016	0.0001	0.0003	0.0005	0.0033	0.0001	0.0015	0.0015	0.0045	0.0012	0.0011	0.0044	0.0012	0.0040	0.0022	0.0180	0.0196	0.0006	0.0013	0.0031	0.0033	0.0029	0.0047	0.0094	0.0025	0.0023	0.0015	0.0028	0.0015	0.0016	0.0037	0.0029	0.0031	0.0080	0.0086	0.0079	0.0029
58	0.0020	0.0016	0.0014	0.0003	0.0010	0.0064	0.0002	0.0002	0.0002	0.0099	0.0001	0.0029	0.0027	0.0213	0.0001	0.0011	0.0006	0.0020	0.0002	0.0025	0.0004	0.0025	0.0001	0.0013	0.0008	0.0065	0.0000	0.0016	0.0003	0.0005	0.0001	0.0002	0.0002	0.0003	0.0001	0.0001	0.0001	0.0002	0.0001	0.0004	0.0003	0.0017	0.0001	0.0001	0.0001	0.0004
59	0.0005	0.0003	0.0005	0.0000	0.0003	0.0011	0.0007	0.0007	0.0012	0.0072	0.0000	0.0017	0.0049	0.0069	0.0000	0.0004	0.0008	0.0009	0.0000	0.0050	0.0024	0.0012	0.0004	0.0020	0.0021	0.0002	0.0000	0.0044	0.0002	0.0004	0.0000	0.0001	0.0004	0.0001	0.0000	0.0000	0.0001	0.0001	0.0002	0.0018	0.0007	0.0060	0.0000	0.0000	0.0000	0.0001
60	0.0013	0.0007	0.0009	0.0004	0.0009	0.0014	0.0003	0.0003	0.0008	0.0017	0.0001	0.0004	0.0022	0.0034	0.0001	0.0005	0.0012	0.0020	0.0003	0.0004	0.0022	0.0015	0.0007	0.0005	0.0021	0.0101	0.0004	0.0003	0.0010	0.0030	0.0005	0.0008	0.0009	0.0013	0.0005	0.0005	0.0010	0.0014	0.0009	0.0007	0.0007	0.0008	0.0008	0.0005	0.0014	0.0014
61	0.0001	0.0000	0.0000	0.0003	0.0001	0.0006	0.0000	0.0001	0.0000	0.0006	0.0000	0.0003	0.0003	0.0005	0.0000	0.0002	0.0009	0.0007	0.0003	0.0008	0.0008	0.0007	0.0007	0.0013	0.0045	0.0079	0.0003	0.0010	0.0014	0.0017	0.0006	0.0008	0.0021	0.0004	0.0006	0.0002	0.0011	0.0002	0.0005	0.0014	0.0010	0.0023	0.0008	0.0011	0.0014	0.0005
62	0.0000	0.0000	0.0000	0.0000	0.0000	0.0002	0.0000	0.0000	0.0000	0.0005	0.0000	0.0001	0.0001	0.0008	0.0000	0.0002	0.0002	0.0007	0.0001	0.0001	0.0001	0.0001	0.0006	0.0002	0.0009	0.0007	0.0000	0.0001	0.0002	0.0006	0.0004	0.0006	0.0012	0.0009	0.0002	0.0002	0.0004	0.0006	0.0002	0.0010	0.0006	0.0007	0.0011	0.0018	0.0019	0.0010
63	0.0001	0.0001	0.0004	0.0000	0.0002	0.0006	0.0000	0.0000	0.0001	0.0001	0.0000	0.0000	0.0002	0.0003	0.0000	0.0000	0.0000	0.0001	0.0000	0.0000	0.0000	0.0000	0.0000	0.0000	0.0007	0.0019	0.0002	0.0000	0.0000	0.0001	0.0010	0.0002	0.0003	0.0003	0.0005	0.0002	0.0002	0.0002	0.0004	0.0002	0.0002	0.0009	0.0003	0.0002	0.0002	0.0016
