## Supplementary material for "A developmental atlas of the mouse brain by single-cell mass cytometry": Source Data Figure 6

Cluster	E11	E12	E13	E14	E15	E16	E17	E18	P0	P1	P2	P3	P4
1	286	185	277	137	38	52	225	235	442	293	407	366	588
2	34	19	29	37	52	55	91	73	46	47	46	31	20
3	0	0	0	0	1	0	0	1	2	16	8	11	9
4	36968	40678	7535	30094	12444	8189	1973	164	534	554	921	1067	958
5	65	192	809	148	327	1609	4958	6327	16639	18202	17278	13700	17627
6	24040	10595	41545	1029	1133	1111	1899	3102	1484	5252	1903	2182	1582
7	3289	1758	17125	1161	2877	2532	5277	6062	11091	12565	12745	9183	9936
8	131	192	216	138	264	578	1847	2701	9557	10940	18368	13539	34162
9	12071	16466	3373	14154	7265	6337	1546	255	1114	1231	1638	1955	2303
10	122	204	237	161	232	434	1650	2480	7423	7389	11367	13173	14959
11	38	27	64	11	25	40	470	932	5415	7561	7281	12684	8225
12	12	45	451	72	95	315	366	513	1459	6196	5477	11975	5628
13	413	348	1219	470	1777	2520	5017	2339	2081	1265	1918	1048	1272
14	136	116	227	182	306	526	1290	918	798	1148	1078	697	2525
15	52	71	66	18	14	60	333	498	1524	1582	1396	1482	1428
16	4165	1802	19	16	3	5	1	0	2	1	2	4	4
17	850	138	0	1	0	0	1	0	0	0	1	0	1
18	0	0	0	0	0	0	0	0	0	2	5	10	23
19	4331	6522	4758	29123	37722	59051	38842	13348	13272	13549	27650	17471	25549
20	1234	1120	31641	1398	11063	10010	25925	63373	35845	31323	11062	16724	4904
21	2029	1359	36367	981	3421	4564	24572	61308	31452	24178	6059	6163	1089
22	7243	8297	9793	18859	19794	22694	14422	11269	23083	13471	16201	13915	15300
23	6655	5516	6541	22089	34628	42678	36680	12389	5909	5212	8482	1503	949
24	9828	12011	9284	42817	34008	25159	12565	6302	6207	4587	4765	3748	3795
25	66628	88421	5014	4356	1845	2360	1460	1017	381	276	503	288	479
26	2175	5068	3323	30016	32695	13117	8241	882	839	505	1309	253	221
27	3601	9296	4626	30611	21082	12654	5745	3258	1404	1258	815	250	956
28	426	261	495	586	4269	6463	10425	8403	11402	10213	17002	10608	8991
29	465	472	38271	596	977	605	1076	3495	640	4388	291	460	69
30	1123	1035	68	1270	1637	2112	1336	832	1319	787	1728	1316	797
31	27530	8803	762	320	78	165	177	120	326	106	142	227	97
32	63	57	92	24	55	285	3476	3503	7303	4582	3998	5754	4846
33	433	256	1155	55	74	425	1836	1264	6275	4450	4649	7503	4125
34	1334	735	982	187	463	1069	1759	1211	3446	4118	4467	6754	3625
35	1858	1411	1909	302	243	605	1633	1708	3179	3057	2360	3995	2103
36	422	385	1923	168	184	262	582	699	853	4533	3274	3596	2780
37	375	374	68	103	78	227	205	126	582	890	3447	6626	5794
38	538	206	281	42	71	287	515	531	1263	2274	2582	2543	2110
39	3449	1377	526	247	263	432	676	170	1389	910	887	1420	795
40	1526	1877	694	479	278	324	374	114	446	535	1392	2684	1686
41	6	2	3	0	2	7	30	49	139	120	124	99	31
42	23	3	2	0	0	0	0	0	0	0	0	0	1
43	205	289	203	91	88	512	3607	1838	3610	5129	5461	7208	8705
44	95	203	274	64	383	454	1146	1828	4506	4394	4774	4578	5096
45	446	381	563	201	216	610	1977	3085	3253	3545	3295	5065	3418
46	372	366	265	192	694	483	1259	658	2097	2940	4057	4039	6705
47	54	91	98	87	203	818	1004	573	1379	1266	3958	5844	7236
48	242	212	223	68	89	142	314	417	608	3488	3304	4745	4308
49	406	497	349	367	620	1022	3658	2509	655	1600	1139	1479	1752
50	4909	3549	471	737	262	212	1052	616	318	375	325	385	245
51	1234	946	191	177	109	220	636	536	764	1428	1906	2479	2301
52	519	231	41	43	19	50	215	245	417	467	754	1021	1102
53	46	28	48	11	29	55	130	215	305	275	418	421	741
54	1	3	0	0	0	0	1	1	11	17	72	219	540
55	0	0	0	0	1	0	1	4	8	6	5	6	5
