## Supplementary material for "A developmental atlas of the mouse brain by single-cell mass cytometry": Source Data Figure 7

Cluster	NSC	NPs	Neurons	Interneurons	GPs	Olig2_GPs	OPCs	Endo	Nonneural	Microglia	Blood	Apoptotic	NC	Mural
1	14777	10743	16383	14797	38	252	7277	2250	13087	2905	899	13120	798	34
2	4207	3143	4642	4100	12	65	1998	629	3701	783	272	3854	221	13
3	7837	7587	8562	10031	41	132	4942	559	2516	1203	240	2949	196	10
4	12798	12914	14087	16887	87	219	8387	915	4101	2035	435	4984	317	29
5	10115	19007	23528	17602	484	767	1071	703	2242	1045	93	17903	13	34
6	3227	6159	7590	5682	141	249	306	222	714	342	34	5707	6	14
7	15410	3893	36305	25787	419	1659	1476	732	1407	974	58	13317	17	50
8	3493	893	8547	5951	80	381	331	173	341	237	11	3047	2	9
9	4829	10911	17974	13499	2728	1046	2882	2394	7174	3178	396	5650	2581	30
10	409	982	1627	1139	251	81	260	221	653	297	35	490	247	3
11	2730	6319	10366	7501	1554	604	1627	1368	4181	1824	214	3262	1465	18
12	3474	10198	26748	24579	1096	414	10295	1382	3295	1814	180	6068	441	57
13	127	347	1002	921	47	18	430	47	121	70	9	226	16	2
14	1180	3593	9412	8587	395	135	3580	479	1187	640	58	2166	156	8
15	14061	20551	18090	15959	62	275	978	245	341	550	71	636	12	26
16	10321	15044	13452	11980	36	189	728	181	252	443	57	442	6	12
17	11720	10367	23467	24346	342	1322	8763	694	743	1140	66	1275	4	30
18	5668	4969	11429	11673	164	674	4174	386	396	531	27	615	6	9
19	4760	10500	5066	17411	2095	1970	3731	2191	4630	4041	560	1372	1504	17
20	439	985	474	1657	179	219	326	214	406	394	65	117	142	3
21	4796	10533	5122	17150	2017	1897	3829	2162	4533	4066	551	1318	1537	21
22	1088	2580	21589	40633	594	699	8855	583	597	982	95	2494	1	24
23	551	1335	11719	22399	366	400	4757	322	300	517	59	1433	4	24
24	9238	18630	28184	27258	181	653	385	289	331	1059	59	776	8	26
25	4004	8054	12423	11800	82	291	140	144	125	490	16	333	5	16
26	4013	4924	4951	7447	509	806	1637	941	1138	887	101	538	6	6
27	1007	1159	1212	1784	134	194	381	219	283	217	15	139	2	2
28	13214	15578	16183	24386	1718	2617	5260	2957	3658	2894	228	1622	13	20
29	10094	13242	6116	2549	4801	4783	2645	4637	8435	6578	822	1597	2177	27
30	806	1043	466	197	408	399	206	375	661	532	69	124	198	2
31	7332	10106	4383	1825	3590	3516	2000	3415	6436	4985	604	1181	1612	26
32	2407	7451	23619	15490	2113	1440	3925	1794	2187	1996	269	1296	29	25
33	86	247	749	523	84	52	138	61	73	63	10	39	2	0
34	2218	6882	21484	14195	2051	1401	3680	1559	2085	1762	228	1229	31	27
35	7909	14754	25474	36819	607	1060	572	863	728	1962	96	775	16	20
36	2829	5288	9430	13381	226	373	223	293	244	684	33	322	7	12
37	7731	3491	14896	17102	3103	6272	2467	4298	4743	4940	548	1750	33	19
38	5672	2630	11151	13017	2294	4745	1792	3254	3584	3761	372	1301	20	14
39	10470	20461	3930	1524	7499	9990	2933	4456	5433	5295	592	1774	1129	18
40	1172	2333	484	172	847	1113	343	516	640	590	80	197	106	0
41	5602	11217	2180	798	4012	5419	1553	2547	2914	2847	339	913	552	10
42	3056	8553	19603	8297	4519	4257	2535	2158	1877	2045	205	1007	20	7
43	223	556	1311	623	289	256	178	139	140	137	10	75	1	2
44	3240	9106	21382	9088	5037	4559	2606	2248	2043	2246	209	1113	27	17
45	4353	10266	28466	32533	2036	2734	751	2607	1921	6838	347	1209	21	28
46	1477	3433	9340	10549	671	884	253	818	649	2273	126	394	8	15
47	2258	1317	2224	2538	1101	2071	474	2126	2124	1614	126	294	27	4
48	4127	2337	4026	4632	2007	3904	863	3801	3837	2814	221	504	43	5
49	3720	2097	3631	4387	1846	3392	755	3333	3463	2509	210	473	30	4
50	5562	3018	5298	6111	2628	4976	1146	5079	5129	3709	298	723	47	7
51	2930	8419	2111	4542	1975	3469	746	1631	2348	2042	129	845	199	5
52	4056	11530	2892	6314	2729	4849	1090	2167	3288	2918	192	1117	256	8
53	4649	13400	3338	7506	3094	5544	1297	2619	3765	3198	211	1262	308	12
54	2378	1067	23349	6113	8343	10511	1759	6271	3843	7572	529	1627	68	23
55	1626	742	16450	4255	5945	7260	1168	4487	2731	5367	350	1086	57	23
56	2538	9012	33790	36862	3108	3338	1175	2372	1682	6038	347	1713	5	26
57	584	2129	7513	8301	713	728	240	488	397	1445	87	358	1	10
58	1188	1028	971	2859	731	1468	288	1224	1133	1028	66	243	15	1
59	1174	977	1007	2804	731	1376	240	1291	1056	956	73	216	8	2
60	1579	1302	1217	3660	916	1848	372	1620	1319	1328	78	269	10	2
61	8367	7307	6909	19799	5128	10123	1875	8958	7501	7172	561	1546	63	17
62	3715	33949	5894	1936	5985	9575	1977	5372	6381	8982	583	3067	353	46
63	1571	14364	2430	824	2568	4145	832	2307	2675	3808	273	1237	134	17
64	2633	986	27385	9582	8618	13271	2276	10282	6623	14733	782	2036	66	64
65	638	240	7064	2536	2187	3393	647	2657	1682	3825	209	550	16	19
66	3244	7690	15500	27543	8520	7837	2895	5184	4496	6569	501	1078	7	25
67	1246	2882	5772	10289	3157	2938	1102	1866	1663	2417	168	402	4	5
68	501	186	177	981	419	615	133	341	457	291	19	67	1	0
69	848	334	321	1851	676	1098	231	697	740	545	37	118	1	1
70	3533	1382	1247	7327	2802	4457	1063	2671	2795	2231	159	491	15	6
71	9932	3917	3553	19998	7526	12651	2674	7266	7918	5955	378	1321	34	12
72	3853	33048	3052	424	8187	11463	3416	3796	6969	5861	430	2647	416	18
73	1849	16405	1551	231	4101	5806	1764	1838	3390	2811	207	1277	182	8
74	3509	430	4312	1494	13625	26742	5088	7684	7575	11860	377	1826	62	18
75	1769	195	1997	755	6560	12834	2471	3588	3475	5653	189	863	32	17
76	3076	7181	12979	19528	8301	10756	2609	4140	4670	8953	707	2462	1	33
77	1485	3358	5969	9019	3967	4864	1255	1899	2123	4170	337	1137	3	18
78	4338	2199	2352	11637	5444	13098	2560	4338	4855	7795	373	1259	14	19
79	3061	1512	1550	8112	3688	9082	1825	2934	3297	5286	229	911	13	16
80	1669	796	902	4519	2164	4939	1006	1641	1870	3067	134	483	4	9
81	4486	24943	1401	348	5371	9302	3317	2248	3733	4561	358	900	294	13
82	4812	26100	1471	360	5547	9486	3456	2366	3721	4703	408	975	305	15
83	4061	907	2709	845	11387	29601	3469	8092	9300	15653	683	2536	111	25
84	752	171	542	173	2278	5692	661	1537	1748	2925	129	479	23	4
85	814	196	577	162	2440	6072	712	1634	1973	3216	147	525	29	10
86	2632	6315	8065	18092	8099	12589	3983	4657	4402	9625	932	1347	0	30
87	1459	3368	4500	10058	4479	6901	2094	2499	2358	5289	487	717	2	21
88	4304	1393	1928	15608	6709	16547	3328	5054	4602	9161	560	1407	19	18
89	3368	1066	1518	12059	5085	12837	2466	3871	3540	7045	403	1073	11	20
90	4649	30455	1271	245	4410	7338	2768	2151	3099	4406	426	790	221	12
91	4555	30563	1299	224	4535	7509	2863	2163	3184	4406	412	774	260	12
92	4306	274	1072	543	11782	34541	4916	9707	8762	18370	782	2153	140	32
93	1164	79	270	163	3278	9841	1422	2667	2608	5236	231	607	40	14
94	2484	4124	4384	14659	9572	9299	4232	6889	6285	11447	1228	1239	7	22
95	1627	2773	2935	9422	6375	5818	2836	4336	4004	7475	735	772	6	15
96	4400	689	821	4553	8729	9997	3484	5054	5012	7811	525	1091	29	20
97	2361	379	513	2611	4941	5630	2050	2798	2949	4497	256	593	22	11
98	3616	567	698	3686	7143	8306	2867	4133	4248	6625	378	870	19	18
99	1583	17478	869	148	3712	2063	1824	1407	2294	2115	278	1290	120	12
100	1637	18324	852	168	3801	2021	1946	1455	2439	2315	312	1413	106	15
101	2410	26250	1282	198	5405	3080	2926	2132	3491	3293	390	1946	188	12
102	4882	174	399	225	14334	28326	6313	9556	8473	18005	875	1834	192	45
103	630	27	53	29	1810	3406	756	1187	1064	2224	98	233	26	6
104	1062	32	72	38	2910	6047	1389	1959	1766	3943	188	375	30	7
105	2371	3885	1936	13799	8080	15439	4701	5161	3455	13042	1295	1028	8	29
106	1685	2705	1338	9310	5470	10508	3268	3653	2432	8887	801	693	5	16
107	4423	749	829	8453	7186	23294	5079	5969	4657	11545	770	1371	13	37
108	3093	507	586	5735	4814	15972	3448	3940	3181	7843	543	933	8	22
109	2082	38151	1478	183	3159	5240	3239	1616	1902	3026	424	795	78	21
110	2071	39721	1544	175	3321	5279	3333	1718	2020	3112	430	795	69	18
111	4495	4602	358	457	10067	33878	4405	5852	3928	17912	1094	1414	32	28
112	1908	1868	162	155	4125	14026	1797	2347	1654	7424	425	541	26	20
